# RAB5 NUCLEOTIDE BINDING PROMOTES β-OXIDATION TO FUEL HEPATOCELLULAR CARCINOMA CELL PROLIFERATION

**DOI:** 10.1101/2025.08.20.670915

**Authors:** Kelly O. Otakhor, Mohd Ali Abbas Zaidi, Rebecca Oberley-Deegan, Moorthy Ponnusamy, Micah B. Schott

## Abstract

Altered lipid metabolism and lipid droplet (LD) dynamics are hallmark features of hepatocellular carcinoma (HCC) subtypes, but the molecular mechanisms governing LD trafficking and catabolism in HCC cells remain unclear. The small GTPase Rab5, a key regulator of early endosomal dynamics, has been observed to localize to the surface of LDs, suggesting it may play a role in LD turnover. However, the regulation of Rab5-LD interactions and its functional consequences in HCC cell metabolism and proliferation have not been elucidated. In this study, we explored the role of Rab5 in governing LD homeostasis and its impact on HCC cell proliferation. We found that the GTP-bound (Q79L), active form of Rab5 exhibited increased association with LDs compared to the GDP-bound, inactive mutant (S34N). Nutrient starvation enhanced Rab5 GTP-loading and its recruitment to LDs, indicating that Rab5’s GTPase cycle regulates its LD localization. Importantly, inhibition of Rab5 GTP-binding impaired LD catabolism, reduced mitochondrial oxidative phosphorylation, and significantly impaired HCC cell proliferation. Transcriptomic analyses further revealed that RAB5 is significantly overexpressed in HCC patient samples, and this overexpression correlated with poorer overall survival. These findings demonstrate that Rab5’s GTPase cycle is a critical regulator of LD dynamics in HCC cells, governing LD turnover to sustain mitochondrial energy production and support cancer cell proliferation. Targeting the Rab5-mediated regulation of LD metabolism may represent a novel therapeutic strategy to disrupt the metabolic adaptations that fuel liver cancer progression.
