## Supplemental Table 1 for "RAB5 NUCLEOTIDE BINDING PROMOTES β-OXIDATION TO FUEL HEPATOCELLULAR CARCINOMA CELL PROLIFERATION"

### Sheet: Sheet1
	Tumor vs Adjacent Normal Tissue
														4.76924
Column1	Gene Name	Mann_Whitney.p.	Fold.change..mean.	Fold.change..median.					log2Median	log2Mean	-log10P
	AAAS	5.18e-07	1.76	1.94				AAAS	0.956057	0.815575	6.28567		0.140481
	ABHD5	0.0566	1.29	1.35				ABHD5	0.432959	0.367371	1.24718		0.0655883
	ACACA	N/A	N/A	N/A				ACACA	#VALUE!	#VALUE!	#VALUE!
	ACSL3	0.000317	1.62	1.79				ACSL3	0.83996	0.695994	3.49894		0.143966
	ACSL4	9.87e-07	8.27	13.27				ACSL4	3.7301	3.04789	6.00568		0.682209
	ACTG1	0.00236	1.54	1.51				ACTG1	0.594549	0.62293	2.62709		0.0283818
	AIFM2	2.16e-08	2.48	2.51				AIFM2	1.32769	1.31034	7.66555		0.0173472
	ALDOA	1.77e-06	3.24	2.2				ALDOA	1.1375	1.69599	5.75203		0.55849
	ANXA1	0.229	1.28	1.33				ANXA1	0.411426	0.356144	0.640165		0.0552824
	ANXA2	1.39e-06	3.57	3.1				ANXA2	1.63227	1.83592	5.85699		0.203656
	ANXA7	0.00165	1.42	1.21				ANXA7	0.275007	0.505891	2.78252		0.230884
	APOE	0.02	1.54	1.13				APOE	0.176323	0.62293	1.69897		0.446608
	APOOL	3.76e-05	1.61	1.43				APOOL	0.516015	0.687061	4.42481		0.171046
	ARF4	0.00794	1.36	1.35				ARF4	0.432959	0.443607	2.10018		0.0106472
	ARF5	0.000809	1.51	1.61				ARF5	0.687061	0.594549	3.09205		0.0925121
	ARFGAP1	4.02e-07	2.17	2.24				ARFGAP1	1.1635	1.1177	6.39577		0.0458037
	ARL1	1.1e-07	1.95	1.9				ARL1	0.925999	0.963474	6.95861		0.0374747
	ARL8A	0.00319	1.47	1.43				ARL8A	0.516015	0.555816	2.49621		0.039801
	ATG2A	0.406	0.92	0.8				ATG2A	-0.321928	-0.120294	0.391474		0.201634
	AUP1	0.000492	1.45	1.46				AUP1	0.545968	0.536053	3.30803		0.00991547
	BAG2	5.44e-07	2.5	2.14				BAG2	1.09761	1.32193	6.2644		0.224317
	BAG5	0.0089	1.38	1.43				BAG5	0.516015	0.464668	2.05061		0.0513469
	BAX	7.71e-07	2.63	2.08				BAX	1.05658	1.39506	6.11295		0.338479
	C17orf80	5.05e-08	2.08	2				C17orf80	1	1.05658	7.29671		0.0565835
	C18orf32	6.69e-06	1.96	1.88				C18orf32	0.910733	0.970854	5.17457		0.060121
	CACFD1	0.0345	1.32	1.08				CACFD1	0.111031	0.400538	1.46218		0.289507
	CALM1	0.969	1.1	0.91				CALM1	-0.136062	0.137504	0.0136762		0.273565
	CASP14	0.833	0.79	NA				CASP14	#VALUE!	-0.340075	0.079355
	CAV1	0.000442	2.22	1.6				CAV1	0.678072	1.15056	3.35458		0.472488
	CDC42	0.00118	1.47	1.31				CDC42	0.389567	0.555816	2.92812		0.166249
	CFL1	2.88e-09	2.22	2.09				CFL1	1.0635	1.15056	8.54061		0.0870567
	CIDEB	0.787	1.02	1.2				CIDEB	0.263034	0.0285692	0.104025		0.234465
	CLPTM1L	5.2e-06	1.66	1.73				CLPTM1L	0.790772	0.731183	5.284		0.0595888
	COPS3	0.00165	1.37	1.29				COPS3	0.367371	0.454176	2.78252		0.0868048
	CRACR2A	0.0429	2.43	1.03				CRACR2A	0.0426443	1.28096	1.36754		1.23831
	CSTB	8.52e-07	2.19	2.07				CSTB	1.04963	1.13093	6.06956		0.0813001
	CYB5R3	6.97e-05	1.7	1.45				CYB5R3	0.536053	0.765535	4.15677		0.229482
	DHDDS	1.1e-08	1.95	1.98				DHDDS	0.9855	0.963474	7.95861		0.0220263
	DHRS1	0.000148	0.64	0.49				DHRS1	-1.02915	-0.643856	3.82974		0.38529
	DHRS3	0.499	1.14	1.03				DHRS3	0.0426443	0.189034	0.301899		0.146389
	DSP	0.00103	1.84	1.52				DSP	0.604071	0.879706	2.98716		0.275634
	EEF1A1P5							EEF1A1P5	#NUM!	#NUM!	#NUM!
	ELMOD2	0.000273	1.53	1.41				ELMOD2	0.495695	0.613532	3.56384		0.117836
	EPHX4	2.27e-08	17.87	Inf				EPHX4	#VALUE!	4.15947	7.64397
	FAF2	3.77e-06	1.69	1.68				FAF2	0.748461	0.757023	5.42366		0.00856201
	FAM114A1	0.00603	1.32	1.44				FAM114A1	0.526069	0.400538	2.21968		0.125531
	FAM177A1	0.00982	1.37	1.35				FAM177A1	0.432959	0.454176	2.00789		0.0212165
	FAR1	0.164	1.45	1.2				FAR1	0.263034	0.536053	0.785156		0.273018
	GAPDH	3.27e-09	2.48	2.33				GAPDH	1.22033	1.31034	8.48545		0.0900102
	GPAT3	0.023	0.64	0.87				GPAT3	-0.200913	-0.643856	1.63827		0.442943
	GPAT4	4e-05	2.08	1.74				GPAT4	0.799087	1.05658	4.39794		0.257496
	H1FX	0.000355	1.67	1.38				H1FX	0.464668	0.739848	3.44977		0.27518
	HILPDA	0.00144	1.9	2.55				HILPDA	1.3505	0.925999	2.84164		0.424498
	HIST1H2AJ							HIST1H2AJ	#NUM!	#NUM!	#NUM!
	HIST1H2B							HIST1H2B	#NUM!	#NUM!	#NUM!
	HIST4H4	0.000129	2.36	2				HIST4H4	1	1.23879	3.88941		0.238787
	HSD17B11	0.315	1.29	1.05				HSD17B11	0.0703893	0.367371	0.501689		0.296982
	HSD17B7	7.26e-05	2.04	1.99				HSD17B7	0.992768	1.02857	4.13906		0.0358007
	HSDL1	1.51e-07	2.38	2.2				HSDL1	1.1375	1.25096	6.82102		0.113458
	HSP90AB1	6.2e-09	2.99	2.87				HSP90AB1	1.52105	1.58015	8.20761		0.0590947
	HSPA8	7.84e-06	1.9	1.79				HSPA8	0.83996	0.925999	5.10568		0.0860398
	HTATIP2	3.04e-05	2.4	2.11				HTATIP2	1.07724	1.26303	4.51713		0.185791
	IGKV2-29							IGKV2-29	#NUM!	#NUM!	#NUM!
	IL32	1.67e-05	2.66	1.98				IL32	0.9855	1.41143	4.77728		0.425926
	JUP	0.0131	1.29	1.34				JUP	0.422233	0.367371	1.88273		0.0548619
	KATNAL2	0.000186	2.19	1.73				KATNAL2	0.790772	1.13093	3.73049		0.340159
	KIF16B	0.000199	1.54	1.66				KIF16B	0.731183	0.62293	3.70115		0.108253
	LASP1	5.72e-07	1.96	2.01				LASP1	1.0072	0.970854	6.2426		0.0363418
	LDAH	0.000838	1.53	1.38				LDAH	0.464668	0.613532	3.07676		0.148863
	LDHA	0.487	0.95	0.82				LDHA	-0.286304	-0.0740006	0.312471		0.212304
	LIPE	0.000231	6.33	2.03				LIPE	1.02148	2.66221	3.63639		1.64073
	LPCAT1	6.01e-07	4.48	3.57				LPCAT1	1.83592	2.1635	6.22113		0.327575
	LSS	5.93e-05	1.84	1.95				LSS	0.963474	0.879706	4.22695		0.0837684
	LYZ	0.00543	2.65	1.49				LYZ	0.575312	1.40599	2.2652		0.83068
	MAIP1	0.636	0.99	0.94				MAIP1	-0.0892673	-0.0144996	0.196543		0.0747678
	MAPK1IP1L	0.0236	1.27	1.45				MAPK1IP1L	0.536053	0.344828	1.62709		0.191224
	METTL7A	0.0875	0.91	0.73				METTL7A	-0.454032	-0.136062	1.05799		0.31797
	METTL7B	0.231	0.89	0.79				METTL7B	-0.340075	-0.168123	0.636388		0.171953
	METTL9	0.000218	2.14	1.6				METTL9	0.678072	1.09761	3.66154		0.419539
	MGLL	0.183	0.96	0.83				MGLL	-0.268817	-0.0588937	0.737549		0.209923
	MICAL2												0
	MLX												0
	NBAS												0
	NDE1												0
	NDN												0
	NDUFB6												0
	NRAS												0
	NSDHL												0
	NUS1												0
	OPA1												0
	PEX13												0
	PITPNB												0
	PKMYT1												0
	PLIN2												0
	PLIN3												0
	PLIN4	0.602	4.36	0.78				PLIN4		2.12433	0.220404		2.12433
	PNPLA2												0
	PNPLA3												0
	PRDX1												0
	PRDX1												0
	PRKDC	4.54e-08	2.72	2.55				PRKDC		1.44361	7.34294		1.44361
	PRR11	2.16e-09	7.27	5.64				PRR11		2.86196	8.66555		2.86196
	RAB10	8e-08	2.47	2.12				RAB10		1.30451	7.09691		1.30451
	RAB11A	2.35e-06	1.65	1.59				RAB11A		0.722466	5.62893		0.722466
	RAB11B	0.00314	1.45	1.39				RAB11B		0.536053	2.50307		0.536053
	RAB12	0.582	1.06	1.03				RAB12		0.0840643	0.235077		0.0840643
	RAB13	6.99e-08	2.08	2.08				RAB13		1.05658	7.15552		1.05658
	RAB14	0.685	1.01	0.98				RAB14		0.0143553	0.164309		0.0143553
	RAB15	0.00061	2.06	1.83				RAB15		1.04264	3.21467		1.04264
	RAB18	0.0541	1.22	1.19				RAB18		0.286881	1.2668		0.286881
	RAB1A	7.26e-05	1.6	1.44				RAB1A		0.678072	4.13906		0.678072
	RAB1B	0.000754	1.42	1.47				RAB1B		0.505891	3.12263		0.505891
	RAB21	0.05	1.23	1.31				RAB21		0.298658	1.30103		0.298658
	RAB27A	0.111	0.84	0.76				RAB27A		-0.251539	0.954677		0.251539
	RAB2A	4.63e-05	1.59	1.18				RAB2A		0.669027	4.33442		0.669027
	RAB2B	0.0024	1.4	1.32				RAB2B		0.485427	2.61979		0.485427
	RAB32	0.484	1.15	0.82				RAB32		0.201634	0.315155		0.201634
	RAB33B	0.193	0.85	0.74				RAB33B		-0.234465	0.714443		0.234465
	RAB34	0.0205	3.18	1.35				RAB34		1.66903	1.68825		1.66903
	RAB39A	0.0397	1.18	0.33				RAB39A		0.238787	1.40121		0.238787
	RAB3B	1.42e-09	23.55	49.4				RAB3B		4.55766	8.84771		4.55766
	RAB3D	4.44e-05	6.06	2.14				RAB3D		2.59932	4.35262		2.59932
	RAB3GAP1	0.000284	1.44	1.43				RAB3GAP1		0.526069	3.54668		0.526069
	RAB3GAP2	1.96e-07	1.98	1.92				RAB3GAP2		0.9855	6.70774		0.9855
	RAB43	0.0167	1.39	1.44				RAB43		0.475085	1.77728		0.475085
	RAB5A	0.0518	1.2	1.36				RAB5A		0.263034	1.28567		0.263034
	RAB5B	0.000306	1.48	1.51				RAB5B		0.565597	3.51428		0.565597
	RAB5C	1.46e-06	1.78	2.01				RAB5C		0.831877	5.83565		0.831877
	RAB6A	0.00662	1.26	1.16				RAB6A		0.333424	2.17914		0.333424
	RAB7A	0.000235	1.5	1.45				RAB7A		0.584963	3.62893		0.584963
	RAB8A	0.0674	1.33	1.11				RAB8A		0.411426	1.17134		0.411426
	RAB8B	0.00852	1.45	1.41				RAB8B		0.536053	2.06956		0.536053
	RALA	1.59e-07	2.18	1.92				RALA		1.12433	6.7986		1.12433
	RAP1B	0.682	1.08	1.13				RAP1B		0.111031	0.166216		0.111031
	RDH10	0.000539	1.6	1.59				RDH10		0.678072	3.26841		0.678072
	RDH11	0.0154	1.57	1.21				RDH11		0.650765	1.81248		0.650765
	RHOA	2.47e-06	1.87	2.01				RHOA		0.903038	5.6073		0.903038
	RHOG	6.43e-05	1.91	2.16				RHOG		0.933573	4.19179		0.933573
	RPL23A	0.000529	1.58	1.41				RPL23A		0.659925	3.27654		0.659925
	SCCPDH	0.000867	1.55	1.34				SCCPDH		0.632268	3.06198		0.632268
	SELENOK	0.000537	1.4	1.51				SELENOK		0.485427	3.27003		0.485427
	SFN	1.29e-07	27.27	15.24				SFN		4.76924	6.88941		4.76924
	SLC25A5	2.59e-06	1.76	1.65				SLC25A5		0.815575	5.5867		0.815575
	SNAP29	2.98e-05	1.53	1.54				SNAP29		0.613532	4.52578		0.613532
	SPG20	N/A	N/A	N/A				SPG20		#VALUE!	#VALUE!
	SPRR3	0.775	1.65	NA				SPRR3		0.722466	0.110698		0.722466
	SQLE	1.04e-08	5.79	6.32				SQLE		2.53356	7.98297		2.53356
	SQSTM1	4.92e-08	3.23	2.78				SQSTM1		1.69153	7.30803		1.69153
	SRI	4e-05	2.19	1.95				SRI		1.13093	4.39794		1.13093
	STARD7	8.2e-06	1.61	1.43				STARD7		0.687061	5.08619		0.687061
	TACC1	0.00404	2.08	1.35				TACC1		1.05658	2.39362		1.05658
	TAGLN2	2.85e-08	3.01	2.56				TAGLN2		1.58976	7.54516		1.58976
	TBC1D5	2.04e-06	1.93	1.81				TBC1D5		0.948601	5.69037		0.948601
	TMEM159	0.592	2.49	1.18				TMEM159		1.31615	0.227678		1.31615
	TMEM263	0.854	1.02	1				TMEM263		0.0285692	0.0685421		0.0285692
	TUBA1C	1.53e-06	2.07	1.84				TUBA1C		1.04963	5.81531		1.04963
	TUBB	4.33e-06	2.13	2.09				TUBB		1.09085	5.36351		1.09085
	TUBB4B	0.00182	1.42	1.42				TUBB4B		0.505891	2.73993		0.505891
	TXN	3.45e-05	2.46	1.83				TXN		1.29866	4.46218		1.29866
	UBA52	8.95e-07	2.16	1.8				UBA52		1.11103	6.04818		1.11103
	UBE2G2	0.00512	1.39	1.27				UBE2G2		0.475085	2.29073		0.475085
	UBXN4	0.000167	1.55	1.44				UBXN4		0.632268	3.77728		0.632268
	UQCRQ	7.87e-05	1.72	1.4				UQCRQ		0.782409	4.10403		0.782409
	USP33	6.97e-05	1.76	1.62				USP33		0.815575	4.15677		0.815575
	VAT1	1.53e-06	2.69	2.21				VAT1		1.42761	5.81531		1.42761
	VCP	8.95e-07	1.66	1.56				VCP		0.731183	6.04818		0.731183
	VIM	0.000411	2.13	1.59				VIM		1.09085	3.38616		1.09085
	VPS13C	0.0216	1.43	1.32				VPS13C		0.516015	1.66555		0.516015
	WIPI2	1.39e-06	1.9	1.94				WIPI2		0.925999	5.85699		0.925999
	YKT6	9.8e-09	2.54	2.23				YKT6		1.34483	8.00877		1.34483
	YWHAQ	0.000655	1.48	1.6				YWHAQ		0.565597	3.18376		0.565597
	YWHAZ	3.35e-06	2.35	1.9				YWHAZ		1.23266	5.47496		1.23266
	ZC3HAV1	3.68e-06	1.82	2.06				ZC3HAV1		0.863938	5.43415		0.863938
	ZFYVE1	0.00176	1.44	1.39				ZFYVE1		0.526069	2.75449		0.526069
	ZW10	5.83e-06	1.79	1.63				ZW10		0.83996	5.23433		0.83996
	HSD17B13	3.18e-08	0.28	0.02				HSD17B13		-1.8365	7.49757		1.8365
	MAGEA4									#NUM!	#NUM!
	Plin5	0.284	1.27	1.11				Plin5		0.344828	0.546682		0.344828
	Plin1	0.0006	0.5	0.2				Plin1		-1	3.22185		1
